# Linking Genomic Landscape to Disease Mechanism: Core Genetic Factors Underlying Pathogenesis and Antimicrobial Resistance in Diarrheal Pathogens

**DOI:** 10.1101/2025.08.31.673274

**Authors:** Mohammad Uzzal Hossain, Marjia Akter Suchi, Zeba Sanjida, A.B.Z. Naimur Rahman, Mohammad Nazmus Sakib, SM Sajid Hasan, Md. Ekram Hossan, Abu Nayeem Ahmed, Mahmudul Hasan, Tamal Paul, Arittra Bhattacharjee, Zeshan Mahmud Chowdhury, Ishtiaque Ahammad, M.M. Kamal Hossain, Palash Kumar Sarker, Farha Matin Juliana, Md. Salimullah, Keshob Chandra Das

## Abstract

**Background:** Diarrheal diseases remain a major global health burden, as they severely affect children, particularly in Bangladesh. After decades of research, the molecular mechanisms of diarrheal pathogens for disease pathogenesis and antibiotic resistance are still unknown, notably in Gram-negative bacteria. This pilot study fills the gap by employing whole genome sequencing and pan-genome analysis to analyze Bangladeshi diarrheal pathogens to identify genetic variables that cause disease pathogenesis and antibiotic resistance.

**Results:** Hence, we investigated the genetic diversity of bacterial isolates from 31 clinical stool samples by a combination of whole-genome sequencing (WGS) and pan-genomic analysis. A core group of 50 genes, conserved across a significant number of strains, was identified via pan-genomic analysis, with considerable variation in accessory genes. This signifies a significant degree of genetic flexibility. Gene ontology analysis yielded substantial insights into prospective therapeutic targets by emphasizing the critical function of these core genes in bacterial survival and pathogenicity. Furthermore, the findings of the antimicrobial susceptibility test (AST) revealed concerning resistance trends, particularly to fluoroquinolones and beta-lactams, underscoring the necessity for enhanced surveillance and alternative therapeutic approaches.

**Conclusion:** This study provides a comprehensive genetic framework to improve understanding of the complexity of diarrheal infections and the mechanisms underlying their resistance, fostering opportunities for potential therapeutic advancements.
