## Supplementary material for "Linking Genomic Landscape to Disease Mechanism: Core Genetic Factors Underlying Pathogenesis and Antimicrobial Resistance in Diarrheal Pathogens": S6. AMR_Genes_Details

### Sheet: Sheet1
Gene	Resistance Mechanism	Underlying Drug Resistance	Gene Function
tet(B)	antibiotic efflux	tetracycline	Tetracycline efflux pump.
sul2	antibiotic target replacement	sulfonamide	Sulfonamide-resistant DHPS enzyme
catIII	antibiotic inactivation	phenicol	Plasmid-borne chloramphenicol acetyltransferase
QnrD1	antibiotic target protection	fluoroquinolone	Quinolone resistance protein
AAC(2')-Ia	antibiotic inactivation	aminoglycoside	Aminoglycoside acetyltransferase
CRP	antibiotic efflux	fluoroquinolone;macrolide;penicillin_beta-lactam	Repressor of MdtEF efflux pump
kdpE	antibiotic efflux	aminoglycoside	Regulator of K⁺ transport & virulence
mdtC	antibiotic efflux	aminocoumarin	Efflux pump component
mdtB	antibiotic efflux	aminocoumarin	Efflux pump component
QnrB69	antibiotic target protection	fluoroquinolone	Quinolone resistance protein
cpxA	antibiotic target alteration	aminocoumarin;aminoglycoside	Stress sensor; activates efflux
TolC	antibiotic target alteration, antibiotic efflux	aminocoumarin;aminoglycoside;carbapenem;cephalosporin;disinfecting_agents_and_antiseptics;fluoroquinolone;glycylcycline;macrolide;penicillin_beta-lactam;peptide;phenicol;rifamycin;tetracycline	Outer membrane efflux channel
bacA	antibiotic target alteration	peptide	Bacitracin resistance
H-NS	antibiotic efflux	cephalosporin;fluoroquinolone;macrolide;penicillin_beta-lactam;tetracycline	Global repressor (incl. efflux)
CMY-159	antibiotic inactivation	cephalosporin	β-lactamase (CMY type)
marA	antibiotic efflux, reduced permeability to antibiotic	carbapenem;cephalosporin;disinfecting_agents_and_antiseptics;fluoroquinolone;glycylcycline;monobactam;penicillin_beta-lactam;phenicol;rifamycin;tetracycline	Activator of AcrAB efflux, OmpF repressor
msbA	antibiotic efflux	nitroimidazole	Lipid A/drug ABC transporter
OmpA	antibiotic target alteration	peptide	Porin, β-lactam resistance
acrD	antibiotic efflux	aminoglycoside	Aminoglycoside efflux pump
YojI	antibiotic target alteration	peptide	Microcin J25 efflux pump
PmrF	antibiotic target alteration	peptide	Lipid A modification, polymyxin resistance
rsmA	antibiotic efflux	diaminopyrimidine;fluoroquinolone;phenicol	Virulence and efflux regulator
emrB	antibiotic efflux	fluoroquinolone	Multidrug efflux transporter
emrA	antibiotic efflux	fluoroquinolone	Efflux pump adapter protein
emrR	antibiotic efflux	fluoroquinolone	Repressor of EmrAB efflux
Escherichia_coli_acrA	antibiotic efflux	cephalosporin;disinfecting_agents_and_antiseptics;fluoroquinolone;glycylcycline;penicillin_beta-lactam;phenicol;rifamycin;tetracycline	Efflux pump adapter protein
acrB	antibiotic efflux	cephalosporin;disinfecting_agents_and_antiseptics;fluoroquinolone;glycylcycline;penicillin_beta-lactam;phenicol;rifamycin;tetracycline	RND efflux transporter
MOR-2	antibiotic inactivation	cephalosporin	β-lactamase
marA	antibiotic efflux, reduced permeability to antibiotic	carbapenem;cephalosporin;disinfecting_agents_and_antiseptics;fluoroquinolone;glycylcycline;monobactam;penicillin_beta-lactam;phenicol;rifamycin;tetracycline	Activates AcrAB efflux; represses OmpF
cpxA	antibiotic efflux	aminocoumarin;aminoglycoside	Stress sensor; activates efflux
mdtA	mdtA	aminocoumarin	Efflux pump component
Klebsiella_pneumoniae_KpnG	antibiotic efflux	aminoglycoside;carbapenem;cephalosporin;fluoroquinolone;macrolide;penicillin_beta-lactam;peptide	Efflux pump component; multidrug resistance
ACT-151	antibiotic inactivation	carbapenem;cephalosporin;penicillin_beta-lactam	Class C β-lactamase
FosA2	antibiotic inactivation	phosphonic_acid	Fosfomycin resistance enzyme
tet(A)	antibiotic efflux	tetracycline	Tetracycline efflux pump
CTX-M-15	antibiotic inactivation	cephalosporin;penicillin_beta-lactam	ESBL β-lactamase
AAC(6')-Ib9	antibiotic inactivation	aminoglycoside	Aminoglycoside acetyltransferase
qacEdelta1	antibiotic efflux	disinfecting_agents_and_antiseptics	Antiseptic resistance protein
sul1	antibiotic efflux	sulfonamide	Sulfonamide-resistant DHPS
Enterobacter_cloacae_acrA	Enterobacter_cloacae_acrA	cephalosporin;disinfecting_agents_and_antiseptics;fluoroquinolone;glycylcycline;penicillin_beta-lactam;phenicol;rifamycin;tetracycline	AcrAB-TolC efflux subunit.
ramA	antibiotic efflux, reduced permeability to antibiotic	carbapenem;cephalosporin;disinfecting_agents_and_antiseptics;fluoroquinolone;glycylcycline;monobactam;penicillin_beta-lactam;phenicol;rifamycin;tetracycline	Activates AcrAB; represses OmpF
DHA-1	antibiotic inactivation	cephalosporin	Class C β-lactamase
QnrB4	antibiotic target protection	fluoroquinolone	Plasmid-mediated quinolone resistance
dfrA14	antibiotic target replacement	diaminopyrimidine	Trimethoprim-resistant DHFR.
oqxA	antibiotic efflux	diaminopyrimidine;fluoroquinolone;glycylcycline;nitrofuran;tetracycline	Fluoroquinolone resistance
oqxB	antibiotic efflux	diaminopyrimidine;fluoroquinolone;glycylcycline;nitrofuran;tetracycline	Fluoroquinolone resistance
SHV-106	antibiotic inactivation	cephalosporin;penicillin_beta-lactam	ESBL β-lactamase
arr-2	antibiotic inactivation	rifamycin	Ribosyltransferase
NDM-5	antibiotic inactivation	carbapenem;cephalosporin;penicillin_beta-lactam	β-lactamase
rmtB	antibiotic target alteration	aminoglycoside	Methyltransferase
OXA-232	antibiotic inactivation	carbapenem;penicillin_beta-lactam	β-lactamase
dfrA30	antibiotic target replacement	diaminopyrimidine	Inhibitors of dihydrofolate reductase
baeR	antibiotic efflux	aminocoumarin;aminoglycoside	Inhibit ATP-dependent DNA supercoiling
Klebsiella_pneumoniae_OmpK37	reduced permeability to antibiotic	carbapenem;cephalosporin;monobactam;penicillin_beta-lactam	Porin; β-lactam resistance
Klebsiella_pneumoniae_KpnE	antibiotic efflux	aminoglycoside;cephalosporin;disinfecting_agents_and_antiseptics;macrolide;peptide;rifamycin;tetracycline	Efflux pump subunit
Klebsiella_pneumoniae_KpnF	antibiotic efflux	aminoglycoside;cephalosporin;disinfecting_agents_and_antiseptics;macrolide;peptide;rifamycin;tetracycline	Efflux pump subunit
FosA6	antibiotic inactivation	phosphonic_acid	Fosfomycin resistance enzyme
ramA	antibiotic efflux	carbapenem;cephalosporin;disinfecting_agents_and_antiseptics;fluoroquinolone;glycylcycline;monobactam;penicillin_beta-lactam;phenicol;rifamycin;tetracycline	Activates AcrAB; represses OmpF
eptB	antibiotic target alteration	peptide	Peptide antibiotic resistance
ArnT	antibiotic target alteration	peptide	Peptide antibiotic resistance (Ara4N)
QnrB17	antibiotic target protection	fluoroquinolone	Plasmid quinolone resistance
Klebsiella_pneumoniae_KpnH	antibiotic efflux	aminoglycoside;carbapenem;cephalosporin;fluoroquinolone;macrolide;penicillin_beta-lactam;peptide	Efflux pump translocase
Klebsiella_pneumoniae_KpnG	antibiotic efflux	aminoglycoside;carbapenem;cephalosporin;fluoroquinolone;macrolide;penicillin_beta-lactam;peptide	Efflux pump component
APH(3'')-Ib	antibiotic inactivation	aminoglycoside	Aminoglycoside phosphotransferase
APH(6)-Id	antibiotic inactivation	aminoglycoside	Aminoglycoside phosphotransferase
TEM-1	antibiotic inactivation	cephalosporin;monobactam;penicillin_beta-lactam	Broad-spectrum β-lactamase
OmpA	reduced permeability to antibiotic	peptide	Porin, β-lactam resistance
Klebsiella_pneumoniae_acrA	antibiotic efflux	cephalosporin;disinfecting_agents_and_antiseptics;fluoroquinolone;glycylcycline;penicillin_beta-lactam;phenicol;rifamycin;tetracycline	Efflux subunit (AcrAB-TolC)
MdtQ	reduced permeability to antibiotic	carbapenem;cephalosporin;monobactam;penicillin_beta-lactam	Outer membrane efflux protein
LptD	antibiotic efflux	aminocoumarin;carbapenem;peptide;rifamycin	LPS transporter; rifamycin/peptide resistance
mdtA	antibiotic efflux	aminocoumarin	Efflux pump component
TolC	antibiotic efflux	aminocoumarin;aminoglycoside;carbapenem;cephalosporin;disinfecting_agents_and_antiseptics;fluoroquinolone;glycylcycline;macrolide;penicillin_beta-lactam;peptide;phenicol;rifamycin;tetracycline	Outer membrane efflux channel
mdtF	antibiotic efflux	fluoroquinolone;macrolide;penicillin_beta-lactam	MdtEF-TolC efflux transporter
mdtM	antibiotic efflux	disinfecting_agents_and_antiseptics;fluoroquinolone;lincosamide;nucleoside;phenicol	Multidrug resistance transporter
AcrF	antibiotic efflux	cephalosporin;fluoroquinolone;penicillin_beta-lactam	Inner membrane efflux transporter
EC-8	antibiotic inactivation	cephalosporin	Beta-lactamase
sul1	antibiotic target replacement	sulfonamide	Sulfonamide-resistant DHPS
YojI	antibiotic efflux	peptide	Microcin J25 efflux pump
mdtH	antibiotic efflux	fluoroquinolone	Multidrug resistance transporter
evgS	antibiotic efflux	fluoroquinolone;macrolide;penicillin_beta-lactam;tetracycline	Sensor kinase; phosphorylates EvgA
Ermb	antibiotic target alteration	streptogramin	Inhibit protein synthesis
evgA	antibiotic efflux	fluoroquinolone;macrolide;penicillin_beta-lactam;tetracycline	Activates EmrKY and MdtEF efflux
emrK	antibiotic efflux	tetracycline	Membrane fusion protein
emrY	antibiotic efflux	tetracycline	Inner membrane transporter
aadA5	antibiotic inactivation	aminoglycoside	Aminoglycoside nucleotidyltransferase
dfrA17	aminoglycoside	diaminopyrimidine	dihydrofolate reductase
mdtG	antibiotic efflux	phosphonic_acid	Fosfomycin and deoxycholate resistance
mdtP	antibiotic efflux	disinfecting_agents_and_antiseptics;nucleoside	Multidrug efflux pump
mdtO	antibiotic efflux	disinfecting_agents_and_antiseptics;nucleoside	Multidrug efflux pump
mdtN	antibiotic efflux	disinfecting_agents_and_antiseptics;nucleoside	Multidrug efflux pump
eptA	antibiotic target alteration	peptide	Lipid A modification; polymyxin resistance
Escherichia_coli_mdfA	antibiotic efflux	disinfecting_agents_and_antiseptics;phenicol;tetracycline	Chloramphenicol efflux
EC-15	antibiotic inactivation	cephalosporin	Beta-lactamase
mdtE	antibiotic efflux	fluoroquinolone;macrolide;penicillin_beta-lactam	Efflux membrane fusion protein
gadW	antibiotic efflux	fluoroquinolone;macrolide;penicillin_beta-lactam	Activates MdtEF; represses GadX
gadX	antibiotic efflux	fluoroquinolone;macrolide;penicillin_beta-lactam	Activates MdtEF
AcrS	antibiotic efflux	cephalosporin;disinfecting_agents_and_antiseptics;fluoroquinolone;glycylcycline;penicillin_beta-lactam;phenicol;rifamycin;tetracycline	Repressor of AcrAB; regulates AcrEF
AcrE	antibiotic efflux	cephalosporin;fluoroquinolone;penicillin_beta-lactam	Membrane fusion protein
APH(3')-Ia	antibiotic inactivation	aminoglycoside	Aminoglycoside phosphotransferase
CMY-59	antibiotic inactivation	cephalosporin	Beta-lactamase
Escherichia_coli_emrE	antibiotic efflux	macrolide	Small MDR transporter
TEM-176	antibiotic inactivation	cephalosporin;monobactam;penicillin_beta-lactam	Beta-lactamase
catI	antibiotic inactivation	phenicol	Chloramphenicol acetyltransferase
dfrA12	antibiotic target replacement	diaminopyrimidine	Dihydrofolate reductase
aadA2	antibiotic inactivation	aminoglycoside	Aminoglycoside nucleotidyltransferase
mphA	antibiotic inactivation	macrolide	Inactivates macrolides
AAC(3)-IId	antibiotic inactivation	aminoglycoside	Aminoglycoside acetyltransferase
AAC(3)-IIe	antibiotic inactivation	aminoglycoside	Aminoglycoside acetyltransferase
AAC(6')-Ib-cr	antibiotic inactivation	aminoglycoside;fluoroquinolone;	Aminoglycoside acetyltransferase
QepA4	antibiotic efflux	fluoroquinolone	Quinolone efflux pump
Escherichia_coli_ampC	antibiotic inactivation	cephalosporin;penicillin_beta-lactam	Cephalosporinase
sul3	antibiotic target replacement	sulfonamide	Sulfonamide resistance
catA4	antibiotic inactivation	phenicol	Chloramphenicol acetyltransferase
floR	antibiotic inactivation	phenicol	Chloramphenicol efflux pump
tet(C)	antibiotic efflux	tetracycline	Tetracycline efflux pump
OXA-10	antibiotic inactivation	cephalosporin;penicillin_beta-lactam	Beta-lactamase
catB8	antibiotic inactivation	phenicol	Chloramphenicol acetyltransferase
ANT(2'')-Ia	antibiotic inactivation	aminoglycoside	Aminoglycoside nucleotidyltransferase
dfrA32	antibiotic target replacement	diaminopyrimidine	Dihydrofolate reductase (Trimethoprim resistance)
tet(J)	antibiotic efflux	tetracycline	Tetracycline efflux protein
Enterobacter_cloacae_acrA	antibiotic efflux	cephalosporin;disinfecting_agents_and_antiseptics;fluoroquinolone;glycylcycline;penicillin_beta-lactam;phenicol;rifamycin;tetracycline	AcrAB-TolC efflux subunit.
QnrS1	antibiotic target protection	fluoroquinolone	Plasmid quinolone resistance
ACT-153	antibiotic inactivation	carbapenem;cephalosporin;penicillin_beta-lactam	Class C beta-lactamase
