## Supplementary material for "Linking Genomic Landscape to Disease Mechanism: Core Genetic Factors Underlying Pathogenesis and Antimicrobial Resistance in Diarrheal Pathogens": S8. Heatmap Data

### Sheet: Sheet1
Gene	Biological Process		Molecular Function		Cellular Component
	value_count (19)	Percentage	value_count (9)	Percentage	value_count (7)	Percentage
rho	13	68.419	5	55.55	1	14.2857
infC	16	84.208	5	55.55	1	14.2857
infA	16	84.208	6	66.66	1	14.2857
rpsU	14	73.682	7	77.77	4	57.1428
menB	5	26.315	1	11.11	1	14.2857
rpIM	16	84.208	7	77.77	4	57.1428
upp	10	52.63	3	33.33	1	14.2857
(yhbJ)rapZ	2	10.526	5	55.55	1	14.2857
rpIK	14	73.682	7	77.77	4	57.1428
lepA	17	89.471	5	55.55	2	28.5714
fnr	2	10.526	4	44.44	2	28.5714
ybaB	0	0	4	44.44	1	14.2857
groS	1	5.263	3	33.33	2	28.5714
arcA	1	5.263	4	44.44	2	28.5714
rpsB	14	73.682	2	22.22	5	71.4285
rpsQ	14	73.682	7	77.77	4	57.1428
rplA	16	84.208	8	88.88	5	71.4285
nusG	14	73.682	0	0	2	28.5714
rpsA	16	84.208	6	66.66	4	57.1428
rpsI	14	73.682	7	77.77	4	57.1428
lpdA	6	31.578	3	33.33	2	28.5714
pyrH	10	52.63	3	33.33	2	28.5714
rplR	14	73.682	7	77.77	3	42.8571
atpA	10	52.63	3	33.33	2	28.5714
rpoB	13	68.419	5	55.55	3	42.8571
csrA	10	52.63	5	55.55	1	14.2857
rplD	18	94.734	7	77.77	4	57.1428
rplB	14	73.682	7	77.77	5	71.4285
rpsC	14	73.682	7	77.77	4	57.1428
rplP	14	73.682	8	88.88	4	57.1428
rpmC	14	73.682	7	77.77	4	57.1428
rplE	14	73.682	8	88.88	4	57.1428
rpoA	13	68.419	5	55.55	3	42.8571
rpoZ	13	68.419	5	55.55	3	42.8571
rpmG	14	73.682	7	77.77	4	57.1428
rplQ	14	73.682	2	22.22	4	57.1428
rpsJ	14	73.682	7	77.77	4	57.1428
rplT	15	78.945	7	77.77	4	57.1428
dksA	7	36.841	3	33.33	1	14.2857
rpsL	14	73.682	8	88.88	5	71.4285
rpsS	14	73.682	8	88.88	5	71.4285
rplN	14	73.682	7	77.77	5	71.4285
rpsE	15	78.945	7	77.77	5	71.4285
dnaA	7	36.841	4	44.44	2	28.5714
lrp	4	21.052	4	44.44	2	28.5714
rpsR	14	73.682	7	77.77	4	57.1428
ychF	0	0	3	33.33	1	14.2857
rpoC	13	68.419	5	55.55	2	28.5714
prsA	9	47.367	3	33.33	1	14.2857
glyQ	14	73.682	3	33.33	1	14.2857
